# Association between alcohol consumption and Alzheimer’s disease: A Mendelian randomization Study

**DOI:** 10.1101/190165

**Authors:** Shea J. Andrews, Alison Goate, Kaarin J. Anstey

## Abstract

**INTRODUCTION:** Observational studies have suggested that light-moderate alcohol consumptions decreases the risk of Alzheimer’s disease, but it is unclear if this association is causal.

**METHODS:** Two-sample Mendelian randomization (MR) analysis was used to examine whether alcohol consumption, alcohol dependence or Alcohol Use Disorder Identification Test (AUDIT) scores were causally associated with the risk of Late Onset Alzheimer’s disease (LOAD) or Alzheimer’s disease age of onset survival (AAOS). Additionally, γ-glutamyltransferase levels were included as a positive control.

**RESULTS:** There was no evidence of a causal association between alcohol consumption, alcohol dependence or AUDIT and LOAD. Alcohol consumption was associated with an earlier AAOS and increased γ-glutamyltransferase blood concentrations. Alcohol dependence was associated with a delayed AAOS.

**DISCUSSION:** MR found robust evidence of a causal association between alcohol consumption and an earlier AAOS, but not alcohol intake and LOAD risk. The protective effect of alcohol dependence is potentially due to survivor bias.

**Research in Context:** *Systematic Review:* The authors reviewed the literature using online databases (e.g. PubMed). Previous research links light-moderate alcohol consumption to a decreased risk of Alzheimer’s disease (AD), however, prior studies based on observational study designs may be biased due to unmeasured confounders influencing both alcohol consumption and AD risk.

*Interpretation:* We used a two-sample Mendelian randomization (MR) approach to evaluated the causal relationship between alcohol intake and AD. MR uses genetic variants as proxies for environmental exposures to provide an estimate of the causal association between an intermediate exposure and a disease outcome. MR found evidence of a causal association between alcohol consumption and an earlier AD age of onset, suggesting that light-moderate alcohol consumption does not reduce risk of Alzheimer’s disease.

*Future Directions:* Future studies should use alterative study designs and account for additional confounders when evaluating the causal relationship between alcohol consumption and AD.

**Highlights:**

- We evaluated causal relationships between alcohol intake and Alzheimer’s disease
- Alcohol consumption is causally associated with an earlier Alzheimer’s age of onset
- No evidence of causal assocations between alcohol intake and Alzheimer’s risk
