## Supplementary material for "Association between alcohol consumption and Alzheimer’s disease: A Mendelian randomization Study": Table S2

### Sheet: Table S1
outcome	exposure	pt	N SNP	N Outliers	Outliers Retained														Outliers Removed
					IVW			MR-Egger			Weighted Median			MR-PRESSO Global		MR-Egger Intercept			IVW			MR-Egger			Weighted Median			MR-PRESSO Global		MR-Egger Intercept
					b	se	p	b	se	p	b	se	p	RSSobs	p	b	se	p	b	se	p	b	se	p	b	se	p	RSSobs	p	b	se	p
LOAD	Alcohol Consumption	5e-08	41	1	0.03	0.13	0.819	-0.22	0.26	0.386	-0.21	0.2	0.283	79.6	0.0018	0.008	0.006	0.173	-0.04	0.13	0.775	-0.21	0.22	0.353	-0.21	0.19	0.263	58.4	0.0578	0.005	0.005	0.286
LOAD	Alcohol Dependence	5e-06	17	0	-0.02	0.03	0.588	-0.04	0.06	0.516	-0.05	0.04	0.287	24.1	0.275	0.006	0.012	0.652
LOAD	AUDIT - Total	5e-08	7	1	-0.27	0.67	0.688	-1.41	2.69	0.623	-0.81	1	0.417	34.1	<0.001	0.016	0.031	0.632	-0.79	0.69	0.25	-1.47	2.23	0.546	-0.96	0.98	0.326	21	0.017	0.01	0.026	0.732
AAOS	Alcohol Consumption	5e-08	42	2	0.44	0.15	0.004	-0.33	0.27	0.227	0.2	0.26	0.445	62.7	0.0386	0.017	0.005	0.001	0.7	0.18	0	0.6	0.55	0.282	0.72	0.26	0.006	30.1	0.9152	0.002	0.008	0.844
AAOS	Alcohol Dependence	5e-08	19	1	-0.06	0.03	0.1	-0.18	0.11	0.112	-0.08	0.05	0.119	49	0.01	0.027	0.021	0.206	-0.07	0.03	0.031	-0.22	0.09	0.025	-0.08	0.05	0.094	40.9	0.033	0.033	0.017	0.079
AAOS	AUDIT - Total	5e-06	9	0	-0.73	0.66	0.268	-2.09	1.14	0.108	-0.48	0.92	0.6	12.1	0.307	0.021	0.014	0.185
GGT	Alcohol Consumption	5e-08	32	2	0.02	0.03	0.56	-0.06	0.16	0.723	0.09	0.05	0.046	93.5	<2e-04	0.001	0.002	0.626	0.1	0.03	0.003	0.15	0.1	0.146	0.12	0.05	0.011	30.6	0.5558	-0.001	0.002	0.553
GGT	Alcohol Dependence	5e-06	11	0	-0.01	0.01	0.32	-0.05	0.03	0.159	-0.01	0.01	0.188	37	0.091	0.007	0.005	0.197
GGT	AUDIT - Total	5e-08	4	2	-0.12	0.14	0.381	3.61	1.1	0.081	0.27	0.17	0.119	77.1	<0.001	-0.039	0.011	0.073	0.26	0.18	0.131
