## Supplementary material for "Association between alcohol consumption and Alzheimer’s disease: A Mendelian randomization Study": Table S1

SNP	effect_allele.exposure	other_allele.exposure	effect_allele.outcome	other_allele.outcome	beta.exposure	beta.outcome	eaf.exposure	eaf.outcome	remove	palindromic	ambiguous	id.outcome	se.outcome	pval.outcome	outcome	mr_keep.outcome	pval_origin.outcome	proxy.outcome	target_snp.outcome	proxy_snp.outcome	target_a1.outcome	target_a2.outcome	proxy_a1.outcome	proxy_a2.outcome	se.exposure	pval.exposure	exposure	mr_keep.exposure	pval_origin.exposure	id.exposure	action	mr_keep	samplesize.outcome	mrpresso_RSSobs	mrpresso_pval	mrpresso_keep	pt
rs10085696	G	A	G	A	-0.016	-0.0017	0.201	0.18930000000000002	FALSE	FALSE	FALSE	neorNN	0.0154	0.9097	aaos	TRUE	reported	NA	NA	NA	NA	NA	NA	NA	0.00249	1.24e-10	alccliu	TRUE	reported	k79O6V	2	TRUE	NA	2.73891601858335e-5	1	TRUE	5e-8
rs10753661	A	G	A	G	-0.0113	-0.0244	0.702	0.6823	FALSE	FALSE	FALSE	neorNN	0.0207	0.2387	aaos	TRUE	reported	NA	NA	NA	NA	NA	NA	NA	0.00209	4.24e-8	alccliu	TRUE	reported	k79O6V	2	TRUE	NA	3.8905914416185376e-4	1	TRUE	5e-8
rs1123285	G	C	G	C	-0.0127	-0.0062	0.339	0.33799999999999997	FALSE	TRUE	FALSE	neorNN	0.0272	0.8205	aaos	TRUE	reported	NA	NA	NA	NA	NA	NA	NA	0.00208	1.36e-9	alccliu	TRUE	reported	k79O6V	2	TRUE	NA	6.416990657635551e-7	1	TRUE	5e-8
rs11860773	C	T	C	T	-0.0155	-0.0082	0.176	0.18620000000000003	FALSE	FALSE	FALSE	neorNN	0.0346	0.8124	aaos	TRUE	reported	NA	NA	NA	NA	NA	NA	NA	0.00251	8.35e-10	alccliu	TRUE	reported	k79O6V	2	TRUE	NA	2.602495069313433e-6	1	TRUE	5e-8
rs1229984	C	T	C	T	0.209	-0.1092	0.953	0.9424	FALSE	FALSE	FALSE	neorNN	0.0599	0.06849	aaos	TRUE	reported	NA	NA	NA	NA	NA	NA	NA	0.00673	1e-200	alccliu	TRUE	reported	k79O6V	2	TRUE	NA	0.07427658525495277	0.0344	FALSE	5e-8
rs1260326	C	T	C	T	0.0233	7e-4	0.595	0.5768	FALSE	FALSE	FALSE	neorNN	0.0123	0.9537	aaos	TRUE	reported	NA	NA	NA	NA	NA	NA	NA	0.00196	3.33e-33	alccliu	TRUE	reported	k79O6V	2	TRUE	NA	1.003753945910087e-4	1	TRUE	5e-8
rs13107325	T	C	T	C	-0.0369	-0.0073	0.0654	0.0697	FALSE	FALSE	FALSE	neorNN	0.0515	0.8868	aaos	TRUE	reported	NA	NA	NA	NA	NA	NA	NA	0.00395	1.23e-20	alccliu	TRUE	reported	k79O6V	2	TRUE	NA	7.218027688778073e-5	1	TRUE	5e-8
rs13332432	G	C	G	C	0.0142	0.0079	0.296	0.2956	FALSE	TRUE	FALSE	neorNN	0.0291	0.7871	aaos	TRUE	reported	NA	NA	NA	NA	NA	NA	NA	0.00219	5.94e-11	alccliu	TRUE	reported	k79O6V	2	TRUE	NA	3.4931386491634443e-6	1	TRUE	5e-8
rs1387766	A	G	A	G	-0.0108	0.0174	0.622	0.6109	FALSE	FALSE	FALSE	neorNN	0.0126	0.1676	aaos	TRUE	reported	NA	NA	NA	NA	NA	NA	NA	0.00198	4.79e-8	alccliu	TRUE	reported	k79O6V	2	TRUE	NA	5.00108114815876e-4	1	TRUE	5e-8
rs140184756	G	A	G	A	-0.167	-0.1847	0.0052	0.01880000000000004	FALSE	FALSE	FALSE	neorNN	0.2514	0.4625	aaos	TRUE	reported	NA	NA	NA	NA	NA	NA	NA	0.0185	2.37e-19	alccliu	TRUE	reported	k79O6V	2	TRUE	NA	0.01317692306543866	1	TRUE	5e-8
rs153106	C	T	C	T	-0.0137	-0.0161	0.409	0.3984	FALSE	FALSE	FALSE	neorNN	0.0127	0.2049	aaos	TRUE	reported	NA	NA	NA	NA	NA	NA	NA	0.00196	3.63e-12	alccliu	TRUE	reported	k79O6V	2	TRUE	NA	1.1123976549055163e-4	1	TRUE	5e-8
rs16854020	A	G	A	G	0.018	-0.02	0.127	0.1236	FALSE	FALSE	FALSE	neorNN	0.0184	0.2786	aaos	TRUE	reported	NA	NA	NA	NA	NA	NA	NA	0.00289	4.82e-10	alccliu	TRUE	reported	k79O6V	2	TRUE	NA	7.988719817601088e-4	1	TRUE	5e-8
rs17177078	T	C	T	C	-0.0248	0.0125	0.0664	0.0687	FALSE	FALSE	FALSE	neorNN	0.0238	0.5982	aaos	TRUE	reported	NA	NA	NA	NA	NA	NA	NA	0.0041	9.51e-10	alccliu	TRUE	reported	k79O6V	2	TRUE	NA	5.581822628879754e-4	1	TRUE	5e-8
rs17542254	G	A	G	A	0.0131	0.0109	0.251	0.2633	FALSE	FALSE	FALSE	neorNN	0.0139	0.431	aaos	TRUE	reported	NA	NA	NA	NA	NA	NA	NA	0.00214	8.96e-10	alccliu	TRUE	reported	k79O6V	2	TRUE	NA	2.954209291837218e-5	1	TRUE	5e-8
rs2049045	C	G	C	G	-0.0137	0.0362	0.189	0.1912	FALSE	TRUE	FALSE	neorNN	0.0328	0.2695	aaos	TRUE	reported	NA	NA	NA	NA	NA	NA	NA	0.00251	3.97e-8	alccliu	TRUE	reported	k79O6V	2	TRUE	NA	0.0017802824109375511	1	TRUE	5e-8
rs2299409	A	G	A	G	-0.0104	-0.0082	0.493	0.5238	FALSE	FALSE	FALSE	neorNN	0.0121	0.4969	aaos	TRUE	reported	NA	NA	NA	NA	NA	NA	NA	0.00192	4.8e-8	alccliu	TRUE	reported	k79O6V	2	TRUE	NA	1.4739712523227493e-5	1	TRUE	5e-8
rs28601761	G	C	G	C	0.0116	-0.0231	0.405	0.4225	FALSE	TRUE	TRUE	neorNN	0.026	0.3739	aaos	TRUE	reported	NA	NA	NA	NA	NA	NA	NA	0.00201	7.6e-9	alccliu	TRUE	reported	k79O6V	2	FALSE	NA	7.930209955813006e-4	1	TRUE	5e-8
rs28680958	A	G	A	G	-0.0136	-0.0134	0.23	0.2268	FALSE	FALSE	FALSE	neorNN	0.0144	0.352	aaos	TRUE	reported	NA	NA	NA	NA	NA	NA	NA	0.00237	9.78e-9	alccliu	TRUE	reported	k79O6V	2	TRUE	NA	6.036855361681136e-5	1	TRUE	5e-8
rs28712821	A	G	A	G	0.0284	0.0413	0.594	0.5813	FALSE	FALSE	FALSE	neorNN	0.0265	0.1187	aaos	TRUE	reported	NA	NA	NA	NA	NA	NA	NA	0.00199	1.1e-46	alccliu	TRUE	reported	k79O6V	2	TRUE	NA	8.994401635534005e-4	1	TRUE	5e-8
rs28732378	G	A	G	A	-0.0163	-0.006	0.729	0.7277	FALSE	FALSE	FALSE	neorNN	0.0138	0.6612	aaos	TRUE	reported	NA	NA	NA	NA	NA	NA	NA	0.00217	2.24e-14	alccliu	TRUE	reported	k79O6V	2	TRUE	NA	9.303752216519457e-7	1	TRUE	5e-8
rs28929474	T	C	T	C	-0.0477	-0.0394	0.0154	0.0176	FALSE	FALSE	FALSE	neorNN	0.0549	0.4727	aaos	TRUE	reported	NA	NA	NA	NA	NA	NA	NA	0.00719	2.39e-11	alccliu	TRUE	reported	k79O6V	2	TRUE	NA	3.7777780391823904e-4	1	TRUE	5e-8
rs331939	A	G	A	G	-0.0118	-0.0221	0.339	0.3485	FALSE	FALSE	FALSE	neorNN	0.0127	0.08349	aaos	TRUE	reported	NA	NA	NA	NA	NA	NA	NA	0.00202	4.5e-9	alccliu	TRUE	reported	k79O6V	2	TRUE	NA	3.033623505487214e-4	1	TRUE	5e-8
rs34121753	G	A	G	A	0.0112	0.029	0.532	0.5772999999999999	FALSE	FALSE	FALSE	neorNN	0.0255	0.2549	aaos	TRUE	reported	NA	NA	NA	NA	NA	NA	NA	0.00199	1.39e-8	alccliu	TRUE	reported	k79O6V	2	TRUE	NA	5.924649380263889e-4	1	TRUE	5e-8
rs34704785	T	C	T	C	-0.0114	-0.0022	0.412	0.5294	FALSE	FALSE	FALSE	neorNN	0.012	0.8549	aaos	TRUE	reported	NA	NA	NA	NA	NA	NA	NA	0.00214	4.52e-8	alccliu	TRUE	reported	k79O6V	2	TRUE	NA	7.314638810259854e-6	1	TRUE	5e-8
rs3814877	T	G	T	G	-0.0113	-0.0251	0.381	0.3878	FALSE	FALSE	FALSE	neorNN	0.0125	0.04388	aaos	TRUE	reported	NA	NA	NA	NA	NA	NA	NA	0.00198	1.07e-8	alccliu	TRUE	reported	k79O6V	2	TRUE	NA	4.2731779603949574e-4	1	TRUE	5e-8
rs4233567	T	C	T	C	-0.013	0.0032	0.34	0.3567	FALSE	FALSE	FALSE	neorNN	0.0276	0.9067	aaos	TRUE	reported	NA	NA	NA	NA	NA	NA	NA	0.00208	3.83e-10	alccliu	TRUE	reported	k79O6V	2	TRUE	NA	7.698564655588095e-5	1	TRUE	5e-8
rs4309187	C	A	C	A	0.0149	0.0092	0.697	0.6759999999999999	FALSE	FALSE	FALSE	neorNN	0.0146	0.5284	aaos	TRUE	reported	NA	NA	NA	NA	NA	NA	NA	0.0021	1.37e-12	alccliu	TRUE	reported	k79O6V	2	TRUE	NA	8.582906259588455e-6	1	TRUE	5e-8
rs4752999	T	C	T	C	-0.0145	-0.0473	0.321	0.3179	FALSE	FALSE	FALSE	neorNN	0.0131	2.886e-4	aaos	TRUE	reported	NA	NA	NA	NA	NA	NA	NA	0.00207	2.03e-12	alccliu	TRUE	reported	k79O6V	2	TRUE	NA	0.001788755725224059	0.043	FALSE	5e-8
rs4916723	C	A	C	A	-0.0115	-0.0153	0.404	0.40580000000000005	FALSE	FALSE	FALSE	neorNN	0.0136	0.2622	aaos	TRUE	reported	NA	NA	NA	NA	NA	NA	NA	0.00199	8.07e-9	alccliu	TRUE	reported	k79O6V	2	TRUE	NA	1.1187917416841388e-4	1	TRUE	5e-8
rs528301	A	G	A	G	0.0156	0.0032	0.605	0.5638	FALSE	FALSE	FALSE	neorNN	0.0263	0.9041	aaos	TRUE	reported	NA	NA	NA	NA	NA	NA	NA	0.00195	1.25e-15	alccliu	TRUE	reported	k79O6V	2	TRUE	NA	1.1998716231456748e-5	1	TRUE	5e-8
rs55872084	T	G	T	G	0.0129	0.0089	0.218	0.2313	FALSE	FALSE	FALSE	neorNN	0.0144	0.5353	aaos	TRUE	reported	NA	NA	NA	NA	NA	NA	NA	0.00228	1.98e-8	alccliu	TRUE	reported	k79O6V	2	TRUE	NA	1.2072893661465012e-5	1	TRUE	5e-8
rs55932213	G	A	G	A	0.0129	0.0369	0.701	0.7187	FALSE	FALSE	FALSE	neorNN	0.0301	0.2202	aaos	TRUE	reported	NA	NA	NA	NA	NA	NA	NA	0.0023	1.8e-8	alccliu	TRUE	reported	k79O6V	2	TRUE	NA	9.948985316361903e-4	1	TRUE	5e-8
rs6106989	A	G	A	G	0.0113	-0.02	0.628	0.6182	FALSE	FALSE	FALSE	neorNN	0.027	0.4578	aaos	TRUE	reported	NA	NA	NA	NA	NA	NA	NA	0.00204	3.81e-8	alccliu	TRUE	reported	k79O6V	2	TRUE	NA	6.202648543477548e-4	1	TRUE	5e-8
rs62135521	T	G	T	G	-0.0272	0.0255	0.0378	0.0463	FALSE	FALSE	FALSE	neorNN	0.0645	0.6926	aaos	TRUE	reported	NA	NA	NA	NA	NA	NA	NA	0.0047	9.91e-9	alccliu	TRUE	reported	k79O6V	2	TRUE	NA	0.0013853241408653316	1	TRUE	5e-8
rs6573197	T	C	T	C	-0.0123	-0.0193	0.726	0.7263	FALSE	FALSE	FALSE	neorNN	0.014	0.1677	aaos	TRUE	reported	NA	NA	NA	NA	NA	NA	NA	0.00214	9.3e-9	alccliu	TRUE	reported	k79O6V	2	TRUE	NA	2.0492405739317137e-4	1	TRUE	5e-8
rs6739804	C	T	C	T	-0.0129	-0.0178	0.66	0.6577	FALSE	FALSE	FALSE	neorNN	0.0131	0.1733	aaos	TRUE	reported	NA	NA	NA	NA	NA	NA	NA	0.00208	4.72e-10	alccliu	TRUE	reported	k79O6V	2	TRUE	NA	1.5840281293904798e-4	1	TRUE	5e-8
rs682011	C	T	C	T	0.011	0.0029	0.567	0.54990000000000006	FALSE	FALSE	FALSE	neorNN	0.0138	0.8347	aaos	TRUE	reported	NA	NA	NA	NA	NA	NA	NA	0.00194	1.53e-8	alccliu	TRUE	reported	k79O6V	2	TRUE	NA	3.2593581759539917e-6	1	TRUE	5e-8
rs6951574	C	T	C	T	0.0135	0.0119	0.459	0.42689999999999995	FALSE	FALSE	FALSE	neorNN	0.0317	0.7068	aaos	TRUE	reported	NA	NA	NA	NA	NA	NA	NA	0.00205	4.44e-11	alccliu	TRUE	reported	k79O6V	2	TRUE	NA	3.8216576689594544e-5	1	TRUE	5e-8
rs7106546	T	G	T	G	0.0132	0.0045	0.755	0.7566	FALSE	FALSE	FALSE	neorNN	0.0141	0.7468	aaos	TRUE	reported	NA	NA	NA	NA	NA	NA	NA	0.00229	1.28e-8	alccliu	TRUE	reported	k79O6V	2	TRUE	NA	1.2949017752081633e-6	1	TRUE	5e-8
rs76640332	A	G	A	G	-0.0219	-0.0371	0.204	0.2257	FALSE	FALSE	FALSE	neorNN	0.015	0.01346	aaos	TRUE	reported	TRUE	rs76640332	rs112480703	G	A	TRUE	C	0.0025	1.47e-18	alccliu	TRUE	reported	k79O6V	2	TRUE	NA	8.513789699616892e-4	1	TRUE	5e-8
rs78234152	A	G	A	G	0.0275	0.041	0.0986	0.0966	FALSE	FALSE	FALSE	neorNN	0.02	0.04075	aaos	TRUE	reported	NA	NA	NA	NA	NA	NA	NA	0.00306	2.18e-19	alccliu	TRUE	reported	k79O6V	2	TRUE	NA	9.362709762836175e-4	1	TRUE	5e-8
rs79616692	C	G	C	G	0.019	0.0172	0.11	0.1094	FALSE	TRUE	FALSE	neorNN	0.0421	0.6824	aaos	TRUE	reported	NA	NA	NA	NA	NA	NA	NA	0.00315	2.38e-9	alccliu	TRUE	reported	k79O6V	2	TRUE	NA	8.388418320185379e-5	1	TRUE	5e-8
rs838145	A	G	A	G	-0.0161	-0.0306	0.584	0.5788	FALSE	FALSE	FALSE	neorNN	0.0266	0.2501	aaos	TRUE	reported	NA	NA	NA	NA	NA	NA	NA	0.00198	3.87e-16	alccliu	TRUE	reported	k79O6V	2	TRUE	NA	5.734826420697932e-4	1	TRUE	5e-8
rs10085696	G	A	G	A	-0.016	-0.0049	0.201	0.200631	FALSE	FALSE	FALSE	TK9fmz	0.0029	0.2097	ggt	TRUE	reported	NA	NA	NA	NA	NA	NA	NA	0.00249	1.24e-10	alccliu	TRUE	reported	QZywRL	2	TRUE	NA	2.24202498380282e-5	1	TRUE	5e-8
rs10753661	A	G	A	G	-0.0113	-0.001	0.702	0.701986	FALSE	FALSE	FALSE	TK9fmz	0.0025	0.9715	ggt	TRUE	reported	TRUE	rs10753661	rs7539883	A	G	A	G	0.00209	4.24e-8	alccliu	TRUE	reported	QZywRL	2	TRUE	NA	6.539314237814133e-7	1	TRUE	5e-8
rs1123285	G	C	G	C	-0.0127	7e-4	0.339	0.339452	FALSE	TRUE	FALSE	TK9fmz	0.0024	0.8963	ggt	TRUE	reported	NA	NA	NA	NA	NA	NA	NA	0.00208	1.36e-9	alccliu	TRUE	reported	QZywRL	2	TRUE	NA	9.116257221347778e-7	1	TRUE	5e-8
rs1260326	C	T	C	T	0.0233	-0.0138	0.595	0.59518	FALSE	FALSE	FALSE	TK9fmz	0.0023	8.02e-14	ggt	TRUE	reported	NA	NA	NA	NA	NA	NA	NA	0.00196	3.33e-33	alccliu	TRUE	reported	QZywRL	2	TRUE	NA	2.443536333030139e-4	<0.0066	FALSE	5e-8
rs13107325	T	C	T	C	-0.0369	-0.0119	0.0654	0.065445	FALSE	FALSE	FALSE	TK9fmz	0.0061	0.03411	ggt	TRUE	reported	NA	NA	NA	NA	NA	NA	NA	0.00395	1.23e-20	alccliu	TRUE	reported	QZywRL	2	TRUE	NA	1.3456588116379523e-4	1	TRUE	5e-8
rs13332432	G	C	G	C	0.0142	0.0027	0.296	0.309763	FALSE	TRUE	FALSE	TK9fmz	0.0028	0.2022	ggt	TRUE	reported	TRUE	rs13332432	rs4843506	G	C	A	T	0.00219	5.94e-11	alccliu	TRUE	reported	QZywRL	2	TRUE	NA	6.238499889745508e-6	1	TRUE	5e-8
rs1387766	A	G	A	G	-0.0108	-0.0015	0.622	0.621789	FALSE	FALSE	FALSE	TK9fmz	0.0023	0.422	ggt	TRUE	reported	NA	NA	NA	NA	NA	NA	NA	0.00198	4.79e-8	alccliu	TRUE	reported	QZywRL	2	TRUE	NA	1.7661914978048525e-6	1	TRUE	5e-8
rs153106	C	T	A	A	-0.0137	-0.0028	0.409	0.592393	TRUE	FALSE	FALSE	TK9fmz	0.0058	0.6366	ggt	TRUE	reported	TRUE	rs153106	rs28698667	T	T	A	G	0.00196	3.63e-12	alccliu	TRUE	reported	QZywRL	2	FALSE	NA	6.568940891216371e-6	1	TRUE	5e-8
rs16854020	A	G	A	G	0.018	-7e-4	0.127	0.126548	FALSE	FALSE	FALSE	TK9fmz	0.0039	0.7075	ggt	TRUE	reported	NA	NA	NA	NA	NA	NA	NA	0.00289	4.82e-10	alccliu	TRUE	reported	QZywRL	2	TRUE	NA	1.0971556751805892e-6	1	TRUE	5e-8
rs17177078	T	C	T	C	-0.0248	-0.0043	0.0664	0.0663536	FALSE	FALSE	FALSE	TK9fmz	0.0051	0.3405	ggt	TRUE	reported	NA	NA	NA	NA	NA	NA	NA	0.0041	9.51e-10	alccliu	TRUE	reported	QZywRL	2	TRUE	NA	1.5443184137669892e-5	1	TRUE	5e-8
rs17542254	G	A	G	A	0.0131	0.003	0.251	0.25050799999999995	FALSE	FALSE	FALSE	TK9fmz	0.0026	0.05071	ggt	TRUE	reported	NA	NA	NA	NA	NA	NA	NA	0.00214	8.96e-10	alccliu	TRUE	reported	QZywRL	2	TRUE	NA	7.976551316210906e-6	1	TRUE	5e-8
rs2049045	C	G	C	G	-0.0137	5e-4	0.189	0.18919	FALSE	TRUE	FALSE	TK9fmz	0.0032	0.7348	ggt	TRUE	reported	NA	NA	NA	NA	NA	NA	NA	0.00251	3.97e-8	alccliu	TRUE	reported	QZywRL	2	TRUE	NA	5.803404306275408e-7	1	TRUE	5e-8
rs2299409	A	G	A	G	-0.0104	-1e-4	0.493	0.49271600000000004	FALSE	FALSE	FALSE	TK9fmz	0.0021	0.1826	ggt	TRUE	reported	TRUE	rs2299409	rs194858	G	A	T	C	0.00192	4.8e-8	alccliu	TRUE	reported	QZywRL	2	TRUE	NA	8.355213257176507e-9	1	TRUE	5e-8
rs28680958	A	G	A	G	-0.0136	0.002	0.23	0.225993	FALSE	FALSE	FALSE	TK9fmz	0.0028	0.8875	ggt	TRUE	reported	TRUE	rs28680958	rs6691053	A	G	T	C	0.00237	9.78e-9	alccliu	TRUE	reported	QZywRL	2	TRUE	NA	5.268100707615613e-6	1	TRUE	5e-8
rs28712821	A	G	A	G	0.0284	0.0039	0.594	0.594841	FALSE	FALSE	FALSE	TK9fmz	0.0023	0.07313	ggt	TRUE	reported	TRUE	rs28712821	rs11940694	G	A	A	G	0.00199	1.1e-46	alccliu	TRUE	reported	QZywRL	2	TRUE	NA	1.5249226584244537e-5	1	TRUE	5e-8
rs28732378	G	A	G	A	-0.0163	0.0017	0.729	0.712704	FALSE	FALSE	FALSE	TK9fmz	0.0024	0.3106	ggt	TRUE	reported	TRUE	rs28732378	rs9861451	A	G	A	G	0.00217	2.24e-14	alccliu	TRUE	reported	QZywRL	2	TRUE	NA	4.331095348413802e-6	1	TRUE	5e-8
rs331939	A	G	A	G	-0.0118	0.0069	0.339	0.339205	FALSE	FALSE	FALSE	TK9fmz	0.0023	0.004965	ggt	TRUE	reported	NA	NA	NA	NA	NA	NA	NA	0.00202	4.5e-9	alccliu	TRUE	reported	QZywRL	2	TRUE	NA	5.3043874022993005e-5	0.033	FALSE	5e-8
rs34704785	T	C	T	C	-0.0114	-0.0016	0.412	0.499646	FALSE	FALSE	FALSE	TK9fmz	0.0021	0.8825	ggt	TRUE	reported	TRUE	rs34704785	rs9571798	T	C	A	G	0.00214	4.52e-8	alccliu	TRUE	reported	QZywRL	2	TRUE	NA	2.0428901773757305e-6	1	TRUE	5e-8
rs3814877	T	G	T	G	-0.0113	-0.0011	0.381	0.3753310000000001	FALSE	FALSE	FALSE	TK9fmz	0.0022	0.8248	ggt	TRUE	reported	TRUE	rs3814877	rs12325539	G	T	T	C	0.00198	1.07e-8	alccliu	TRUE	reported	QZywRL	2	TRUE	NA	8.378695712761542e-7	1	TRUE	5e-8
rs4309187	C	A	C	A	0.0149	-2e-4	0.697	0.696689	FALSE	FALSE	FALSE	TK9fmz	0.0025	0.8112	ggt	TRUE	reported	NA	NA	NA	NA	NA	NA	NA	0.0021	1.37e-12	alccliu	TRUE	reported	QZywRL	2	TRUE	NA	2.3675282522206803e-7	1	TRUE	5e-8
rs4752999	T	C	T	C	-0.0145	0.003	0.321	0.321035	FALSE	FALSE	FALSE	TK9fmz	0.0024	0.5238	ggt	TRUE	reported	NA	NA	NA	NA	NA	NA	NA	0.00207	2.03e-12	alccliu	TRUE	reported	QZywRL	2	TRUE	NA	1.1371117636287259e-5	1	TRUE	5e-8
rs4916723	C	A	C	A	-0.0115	0.0012	0.404	0.40378800000000004	FALSE	FALSE	FALSE	TK9fmz	0.0022	0.4193	ggt	TRUE	reported	NA	NA	NA	NA	NA	NA	NA	0.00199	8.07e-9	alccliu	TRUE	reported	QZywRL	2	TRUE	NA	2.085409159030563e-6	1	TRUE	5e-8
rs528301	A	G	A	G	0.0156	0.0019	0.605	0.605266	FALSE	FALSE	FALSE	TK9fmz	0.0026	0.4163	ggt	TRUE	reported	NA	NA	NA	NA	NA	NA	NA	0.00195	1.25e-15	alccliu	TRUE	reported	QZywRL	2	TRUE	NA	2.78401672961586e-6	1	TRUE	5e-8
rs55872084	T	G	T	G	0.0129	0.0058	0.218	0.217247	FALSE	FALSE	FALSE	TK9fmz	0.0028	0.0195	ggt	TRUE	reported	TRUE	rs55872084	rs17638584	T	G	T	G	0.00228	1.98e-8	alccliu	TRUE	reported	QZywRL	2	TRUE	NA	3.2155893990040524e-5	1	TRUE	5e-8
rs6106989	A	G	A	G	0.0113	0.004	0.628	0.627733	FALSE	FALSE	FALSE	TK9fmz	0.0023	0.05489	ggt	TRUE	reported	NA	NA	NA	NA	NA	NA	NA	0.00204	3.81e-8	alccliu	TRUE	reported	QZywRL	2	TRUE	NA	1.502532260106482e-5	1	TRUE	5e-8
rs6573197	T	C	T	C	-0.0123	-0.0019	0.726	0.726009	FALSE	FALSE	FALSE	TK9fmz	0.0025	0.1674	ggt	TRUE	reported	TRUE	rs6573197	rs8011191	T	C	T	G	0.00214	9.3e-9	alccliu	TRUE	reported	QZywRL	2	TRUE	NA	2.932019526311438e-6	1	TRUE	5e-8
rs6739804	C	T	C	T	-0.0129	-0.0017	0.66	0.660317	FALSE	FALSE	FALSE	TK9fmz	0.0024	0.7364	ggt	TRUE	reported	NA	NA	NA	NA	NA	NA	NA	0.00208	4.72e-10	alccliu	TRUE	reported	QZywRL	2	TRUE	NA	2.259367839186522e-6	1	TRUE	5e-8
rs682011	C	T	C	T	0.011	-0.0016	0.567	0.566569	FALSE	FALSE	FALSE	TK9fmz	0.0022	0.415	ggt	TRUE	reported	NA	NA	NA	NA	NA	NA	NA	0.00194	1.53e-8	alccliu	TRUE	reported	QZywRL	2	TRUE	NA	3.388329693020479e-6	1	TRUE	5e-8
rs6951574	C	T	C	T	0.0135	8e-4	0.459	0.4724360000000001	FALSE	FALSE	FALSE	TK9fmz	0.0031	0.7108	ggt	TRUE	reported	TRUE	rs6951574	rs10268402	T	C	T	C	0.00205	4.44e-11	alccliu	TRUE	reported	QZywRL	2	TRUE	NA	3.17495118653664e-7	1	TRUE	5e-8
rs7106546	T	G	T	G	0.0132	8e-4	0.755	0.755374	FALSE	FALSE	FALSE	TK9fmz	0.0026	0.6866	ggt	TRUE	reported	NA	NA	NA	NA	NA	NA	NA	0.00229	1.28e-8	alccliu	TRUE	reported	QZywRL	2	TRUE	NA	3.2775928982506153e-7	1	TRUE	5e-8
rs76640332	A	G	A	G	-0.0219	-0.0011	0.204	0.204604	FALSE	FALSE	FALSE	TK9fmz	0.0033	0.7377	ggt	TRUE	reported	TRUE	rs76640332	rs17650860	A	G	A	G	0.0025	1.47e-18	alccliu	TRUE	reported	QZywRL	2	TRUE	NA	5.318199300769323e-7	1	TRUE	5e-8
rs78234152	A	G	A	G	0.0275	-0.0029	0.0986	0.09530340000000004	FALSE	FALSE	FALSE	TK9fmz	0.0039	0.2666	ggt	TRUE	reported	TRUE	rs78234152	rs2298753	G	A	T	C	0.00306	2.18e-19	alccliu	TRUE	reported	QZywRL	2	TRUE	NA	1.2645406990215941e-5	1	TRUE	5e-8
rs838145	A	G	A	G	-0.0161	-0.007	0.584	0.584278	FALSE	FALSE	FALSE	TK9fmz	0.0022	2.014e-5	ggt	TRUE	reported	NA	NA	NA	NA	NA	NA	NA	0.00198	3.87e-16	alccliu	TRUE	reported	QZywRL	2	TRUE	NA	4.952474598022642e-5	0.0594	TRUE	5e-8
rs10085696	G	A	G	A	-0.016	0.0152	0.201	0.8107	FALSE	FALSE	FALSE	dpj1mA	0.0196	0.4398	load	TRUE	reported	NA	NA	NA	NA	NA	NA	NA	0.00249	1.24e-10	alccliu	TRUE	reported	ZhlaPS	2	TRUE	NA	2.5319027204083873e-4	1	TRUE	5e-8
rs10753661	A	G	A	G	-0.0113	-0.0138	0.702	0.3107	FALSE	FALSE	FALSE	dpj1mA	0.0167	0.4074	load	TRUE	reported	TRUE	rs10753661	rs7539883	G	A	G	A	0.00209	4.24e-8	alccliu	TRUE	reported	ZhlaPS	2	TRUE	NA	1.8322231308448661e-4	1	TRUE	5e-8
rs1123285	G	C	G	C	-0.0127	-8e-4	0.339	0.33799999999999997	FALSE	TRUE	FALSE	dpj1mA	0.0166	0.9633	load	TRUE	reported	NA	NA	NA	NA	NA	NA	NA	0.00208	1.36e-9	alccliu	TRUE	reported	ZhlaPS	2	TRUE	NA	1.4873950047253732e-7	1	TRUE	5e-8
rs11860773	C	T	C	T	-0.0155	0.0091	0.176	0.8138	FALSE	FALSE	FALSE	dpj1mA	0.0223	0.6847	load	TRUE	reported	NA	NA	NA	NA	NA	NA	NA	0.00251	8.35e-10	alccliu	TRUE	reported	ZhlaPS	2	TRUE	NA	9.393839807914931e-5	1	TRUE	5e-8
rs1229984	C	T	C	T	0.209	-0.0444	0.953	0.9424	FALSE	FALSE	FALSE	dpj1mA	0.0424	0.295	load	TRUE	reported	NA	NA	NA	NA	NA	NA	NA	0.00673	1e-200	alccliu	TRUE	reported	ZhlaPS	2	TRUE	NA	0.007924608538837757	1	TRUE	5e-8
rs1260326	C	T	C	T	0.0233	8e-4	0.595	0.5768	FALSE	FALSE	FALSE	dpj1mA	0.0161	0.9608	load	TRUE	reported	NA	NA	NA	NA	NA	NA	NA	0.00196	3.33e-33	alccliu	TRUE	reported	ZhlaPS	2	TRUE	NA	1.1463971133205958e-9	1	TRUE	5e-8
rs13107325	T	C	T	C	-0.0369	0.0509	0.0654	0.0697	FALSE	FALSE	FALSE	dpj1mA	0.0308	0.09826	load	TRUE	reported	NA	NA	NA	NA	NA	NA	NA	0.00395	1.23e-20	alccliu	TRUE	reported	ZhlaPS	2	TRUE	NA	0.0028573172351975956	1	TRUE	5e-8
rs13332432	G	C	G	C	0.0142	-0.0078	0.296	0.2956	FALSE	TRUE	FALSE	dpj1mA	0.0183	0.6696	load	TRUE	reported	NA	NA	NA	NA	NA	NA	NA	0.00219	5.94e-11	alccliu	TRUE	reported	ZhlaPS	2	TRUE	NA	6.981347515165088e-5	1	TRUE	5e-8
rs1387766	A	G	A	G	-0.0108	0.0111	0.622	0.3891	FALSE	FALSE	FALSE	dpj1mA	0.0162	0.4916	load	TRUE	reported	NA	NA	NA	NA	NA	NA	NA	0.00198	4.79e-8	alccliu	TRUE	reported	ZhlaPS	2	TRUE	NA	1.3329206323470143e-4	1	TRUE	5e-8
rs140572477	A	G	A	G	-0.185	0.067	0.0045	NA	FALSE	FALSE	FALSE	dpj1mA	0.0841	0.4256	load	TRUE	reported	NA	NA	NA	NA	NA	NA	NA	0.0211	1.29e-18	alccliu	TRUE	reported	ZhlaPS	2	TRUE	NA	0.006373268864177624	1	TRUE	5e-8
rs153106	C	T	C	T	-0.0137	-0.0095	0.409	0.6016	FALSE	FALSE	FALSE	dpj1mA	0.0159	0.5505	load	TRUE	reported	NA	NA	NA	NA	NA	NA	NA	0.00196	3.63e-12	alccliu	TRUE	reported	ZhlaPS	2	TRUE	NA	8.404378515979319e-5	1	TRUE	5e-8
rs16854020	A	G	A	G	0.018	-0.022	0.127	0.1236	FALSE	FALSE	FALSE	dpj1mA	0.0244	0.3671	load	TRUE	reported	NA	NA	NA	NA	NA	NA	NA	0.00289	4.82e-10	alccliu	TRUE	reported	ZhlaPS	2	TRUE	NA	5.202684313223857e-4	1	TRUE	5e-8
rs17177078	T	C	T	C	-0.0248	0.036	0.0664	0.0687	FALSE	FALSE	FALSE	dpj1mA	0.033	0.2749	load	TRUE	reported	NA	NA	NA	NA	NA	NA	NA	0.0041	9.51e-10	alccliu	TRUE	reported	ZhlaPS	2	TRUE	NA	0.001382587868744535	1	TRUE	5e-8
rs17542254	G	A	G	A	0.0131	0.0105	0.251	0.7367	FALSE	FALSE	FALSE	dpj1mA	0.0174	0.5483	load	TRUE	reported	NA	NA	NA	NA	NA	NA	NA	0.00214	8.96e-10	alccliu	TRUE	reported	ZhlaPS	2	TRUE	NA	1.0341099482336506e-4	1	TRUE	5e-8
rs2049045	C	G	C	G	-0.0137	0.0185	0.189	0.1912	FALSE	TRUE	FALSE	dpj1mA	0.0193	0.3374	load	TRUE	reported	NA	NA	NA	NA	NA	NA	NA	0.00251	3.97e-8	alccliu	TRUE	reported	ZhlaPS	2	TRUE	NA	3.6554706037863176e-4	1	TRUE	5e-8
rs2299409	A	G	A	G	-0.0104	0.0224	0.493	0.47619999999999996	FALSE	FALSE	FALSE	dpj1mA	0.0154	0.146	load	TRUE	reported	NA	NA	NA	NA	NA	NA	NA	0.00192	4.8e-8	alccliu	TRUE	reported	ZhlaPS	2	TRUE	NA	5.255524849052044e-4	1	TRUE	5e-8
rs28601761	G	C	G	C	0.0116	0.0038	0.405	0.4225	FALSE	TRUE	TRUE	dpj1mA	0.0165	0.8193	load	TRUE	reported	NA	NA	NA	NA	NA	NA	NA	0.00201	7.6e-9	alccliu	TRUE	reported	ZhlaPS	2	FALSE	NA	1.1886547122629172e-5	1	TRUE	5e-8
rs28680958	A	G	A	G	-0.0136	-0.03	0.23	0.2268	FALSE	FALSE	FALSE	dpj1mA	0.0185	0.1051	load	TRUE	reported	NA	NA	NA	NA	NA	NA	NA	0.00237	9.78e-9	alccliu	TRUE	reported	ZhlaPS	2	TRUE	NA	8.900304064305316e-4	1	TRUE	5e-8
rs28712821	A	G	A	G	0.0284	0.0326	0.594	0.41869999999999996	FALSE	FALSE	FALSE	dpj1mA	0.0163	0.04505	load	TRUE	reported	NA	NA	NA	NA	NA	NA	NA	0.00199	1.1e-46	alccliu	TRUE	reported	ZhlaPS	2	TRUE	NA	0.0011179341575201962	1	TRUE	5e-8
rs28732378	G	A	G	A	-0.0163	0.0243	0.729	0.7277	FALSE	FALSE	FALSE	dpj1mA	0.0175	0.1633	load	TRUE	reported	NA	NA	NA	NA	NA	NA	NA	0.00217	2.24e-14	alccliu	TRUE	reported	ZhlaPS	2	TRUE	NA	6.359751516493608e-4	1	TRUE	5e-8
rs28929474	T	C	T	C	-0.0477	-0.0596	0.0154	0.0176	FALSE	FALSE	FALSE	dpj1mA	0.1177	0.6125	load	TRUE	reported	NA	NA	NA	NA	NA	NA	NA	0.00719	2.39e-11	alccliu	TRUE	reported	ZhlaPS	2	TRUE	NA	0.0033867481559229596	1	TRUE	5e-8
rs331939	A	G	A	G	-0.0118	-0.0077	0.339	0.3485	FALSE	FALSE	FALSE	dpj1mA	0.0168	0.6453	load	TRUE	reported	NA	NA	NA	NA	NA	NA	NA	0.00202	4.5e-9	alccliu	TRUE	reported	ZhlaPS	2	TRUE	NA	5.438837187898725e-5	1	TRUE	5e-8
rs34121753	G	A	G	A	0.0112	-0.0103	0.532	0.5772999999999999	FALSE	FALSE	FALSE	dpj1mA	0.0165	0.5312	load	TRUE	reported	NA	NA	NA	NA	NA	NA	NA	0.00199	1.39e-8	alccliu	TRUE	reported	ZhlaPS	2	TRUE	NA	1.156770672628719e-4	1	TRUE	5e-8
rs34704785	T	C	T	C	-0.0114	-0.0069	0.412	0.47	FALSE	FALSE	FALSE	dpj1mA	0.0155	0.657	load	TRUE	reported	TRUE	rs34704785	rs12871346	C	T	C	T	0.00214	4.52e-8	alccliu	TRUE	reported	ZhlaPS	2	TRUE	NA	4.3384711999203814e-5	1	TRUE	5e-8
rs3814877	T	G	T	G	-0.0113	-0.0501	0.381	0.3878	FALSE	FALSE	FALSE	dpj1mA	0.0161	0.0018	load	TRUE	reported	NA	NA	NA	NA	NA	NA	NA	0.00198	1.07e-8	alccliu	TRUE	reported	ZhlaPS	2	TRUE	NA	0.0025159182444156334	0.0924	TRUE	5e-8
rs4309187	C	A	C	A	0.0149	-0.0019	0.697	0.6759999999999999	FALSE	FALSE	FALSE	dpj1mA	0.0167	0.9104	load	TRUE	reported	NA	NA	NA	NA	NA	NA	NA	0.0021	1.37e-12	alccliu	TRUE	reported	ZhlaPS	2	TRUE	NA	5.8777080651960055e-6	1	TRUE	5e-8
rs4752999	T	C	T	C	-0.0145	-0.0726	0.321	0.3179	FALSE	FALSE	FALSE	dpj1mA	0.0165	1.156e-5	load	TRUE	reported	NA	NA	NA	NA	NA	NA	NA	0.00207	2.03e-12	alccliu	TRUE	reported	ZhlaPS	2	TRUE	NA	0.005344702174128099	<0.0084	FALSE	5e-8
rs4916723	C	A	C	A	-0.0115	0.0038	0.404	0.3698	FALSE	FALSE	FALSE	dpj1mA	0.016	0.8148	load	TRUE	reported	TRUE	rs4916723	rs56022653	C	A	C	G	0.00199	8.07e-9	alccliu	TRUE	reported	ZhlaPS	2	TRUE	NA	1.7781022988723255e-5	1	TRUE	5e-8
rs528301	A	G	A	G	0.0156	-0.0131	0.605	0.43620000000000003	FALSE	FALSE	FALSE	dpj1mA	0.0162	0.4197	load	TRUE	reported	NA	NA	NA	NA	NA	NA	NA	0.00195	1.25e-15	alccliu	TRUE	reported	ZhlaPS	2	TRUE	NA	1.914806313283772e-4	1	TRUE	5e-8
rs55872084	T	G	T	G	0.0129	0.018	0.218	0.2313	FALSE	FALSE	FALSE	dpj1mA	0.0182	0.3232	load	TRUE	reported	NA	NA	NA	NA	NA	NA	NA	0.00228	1.98e-8	alccliu	TRUE	reported	ZhlaPS	2	TRUE	NA	3.143724393978858e-4	1	TRUE	5e-8
rs55932213	G	A	G	A	0.0129	-0.0017	0.701	0.7187	FALSE	FALSE	FALSE	dpj1mA	0.0191	0.9289	load	TRUE	reported	NA	NA	NA	NA	NA	NA	NA	0.0023	1.8e-8	alccliu	TRUE	reported	ZhlaPS	2	TRUE	NA	4.587752823262193e-6	1	TRUE	5e-8
rs6106989	A	G	A	G	0.0113	-0.0274	0.628	0.38180000000000003	FALSE	FALSE	FALSE	dpj1mA	0.0164	0.0946	load	TRUE	reported	NA	NA	NA	NA	NA	NA	NA	0.00204	3.81e-8	alccliu	TRUE	reported	ZhlaPS	2	TRUE	NA	7.842307009594599e-4	1	TRUE	5e-8
rs62135521	T	G	T	G	-0.0272	0.0427	0.0378	0.0463	FALSE	FALSE	FALSE	dpj1mA	0.0444	0.3356	load	TRUE	reported	NA	NA	NA	NA	NA	NA	NA	0.0047	9.91e-9	alccliu	TRUE	reported	ZhlaPS	2	TRUE	NA	0.0019257315268489525	1	TRUE	5e-8
rs6573197	T	C	T	C	-0.0123	-0.036	0.726	0.27370000000000005	FALSE	FALSE	FALSE	dpj1mA	0.0177	0.04208	load	TRUE	reported	NA	NA	NA	NA	NA	NA	NA	0.00214	9.3e-9	alccliu	TRUE	reported	ZhlaPS	2	TRUE	NA	0.001288619411617609	1	TRUE	5e-8
rs6739804	C	T	C	T	-0.0129	0.0104	0.66	0.6577	FALSE	FALSE	FALSE	dpj1mA	0.0169	0.5375	load	TRUE	reported	NA	NA	NA	NA	NA	NA	NA	0.00208	4.72e-10	alccliu	TRUE	reported	ZhlaPS	2	TRUE	NA	1.195966726656861e-4	1	TRUE	5e-8
rs682011	C	T	C	T	0.011	-0.0048	0.567	0.54990000000000006	FALSE	FALSE	FALSE	dpj1mA	0.0163	0.7658	load	TRUE	reported	NA	NA	NA	NA	NA	NA	NA	0.00194	1.53e-8	alccliu	TRUE	reported	ZhlaPS	2	TRUE	NA	2.7077741826616088e-5	1	TRUE	5e-8
rs6951574	C	T	C	T	0.0135	0.0189	0.459	0.5913	FALSE	FALSE	FALSE	dpj1mA	0.0242	0.4335	load	TRUE	reported	TRUE	rs6951574	rs60009449	C	T	C	T	0.00205	4.44e-11	alccliu	TRUE	reported	ZhlaPS	2	TRUE	NA	3.4432997735126035e-4	1	TRUE	5e-8
rs7106546	T	G	T	G	0.0132	-6e-4	0.755	0.24339999999999995	FALSE	FALSE	FALSE	dpj1mA	0.018	0.9739	load	TRUE	reported	NA	NA	NA	NA	NA	NA	NA	0.00229	1.28e-8	alccliu	TRUE	reported	ZhlaPS	2	TRUE	NA	1.0910608160452224e-6	1	TRUE	5e-8
rs76640332	A	G	A	G	-0.0219	-0.0498	0.204	0.7743	FALSE	FALSE	FALSE	dpj1mA	0.0199	0.01224	load	TRUE	reported	TRUE	rs76640332	rs112480703	A	G	C	T	0.0025	1.47e-18	alccliu	TRUE	reported	ZhlaPS	2	TRUE	NA	0.0025138337853065807	0.4284	TRUE	5e-8
rs78234152	A	G	A	G	0.0275	0.0344	0.0986	0.0966	FALSE	FALSE	FALSE	dpj1mA	0.0274	0.2095	load	TRUE	reported	NA	NA	NA	NA	NA	NA	NA	0.00306	2.18e-19	alccliu	TRUE	reported	ZhlaPS	2	TRUE	NA	0.0011623645798866631	1	TRUE	5e-8
rs79616692	C	G	C	G	0.019	-0.0325	0.11	0.1094	FALSE	TRUE	FALSE	dpj1mA	0.0263	0.2164	load	TRUE	reported	NA	NA	NA	NA	NA	NA	NA	0.00315	2.38e-9	alccliu	TRUE	reported	ZhlaPS	2	TRUE	NA	0.0011175758531614041	1	TRUE	5e-8
rs838145	A	G	A	G	-0.0161	-0.0293	0.584	0.4212	FALSE	FALSE	FALSE	dpj1mA	0.016	0.06791	load	TRUE	reported	NA	NA	NA	NA	NA	NA	NA	0.00198	3.87e-16	alccliu	TRUE	reported	ZhlaPS	2	TRUE	NA	8.577357417779103e-4	1	TRUE	5e-8
rs10191160	G	A	G	A	-0.16870271563596345	0.0421	0.17158107793357247	0.18100000000000005	FALSE	FALSE	FALSE	XfMs3S	0.0375	0.2617	aaos	TRUE	reported	NA	NA	NA	NA	NA	NA	NA	0.0368	4.57e-6	alcd	TRUE	reported	gtXpUO	2	TRUE	NA	0.0014430259909508274	1	TRUE	5e-6
rs1028427	A	G	A	G	0.1235972116409446	-0.0084	0.28947256063484966	0.2769	FALSE	FALSE	FALSE	XfMs3S	0.0152	0.5803	aaos	TRUE	reported	NA	NA	NA	NA	NA	NA	NA	0.0259	1.856e-6	alcd	TRUE	reported	gtXpUO	2	TRUE	NA	2.8204684548225288e-5	1	TRUE	5e-6
rs10789062	T	C	T	C	0.14720374853663065	-0.0377	0.19937598103970783	0.2021	FALSE	FALSE	FALSE	XfMs3S	0.033	0.2531	aaos	TRUE	reported	NA	NA	NA	NA	NA	NA	NA	0.0297	7.185e-7	alcd	TRUE	reported	gtXpUO	2	TRUE	NA	0.0011637761091154082	1	TRUE	5e-6
rs111312143	A	C	A	C	-0.25710113904264	-0.0533	0.049576515880654475	0.0591	FALSE	FALSE	FALSE	XfMs3S	0.0572	0.351	aaos	TRUE	reported	NA	NA	NA	NA	NA	NA	NA	0.0534	1.49e-6	alcd	TRUE	reported	gtXpUO	2	TRUE	NA	0.003651201627006683	1	TRUE	5e-6
rs1229984	T	C	T	C	-0.7219994324669743	0.1092	0.035591772428884026	0.0576	FALSE	FALSE	FALSE	XfMs3S	0.0599	0.06849	aaos	TRUE	reported	NA	NA	NA	NA	NA	NA	NA	0.0976	1.363e-13	alcd	TRUE	reported	gtXpUO	2	TRUE	NA	0.009098309869851638	1	TRUE	5e-6
rs13296886	G	C	G	C	0.18299632908391833	-0.012	0.08959303126195362	0.0867	FALSE	TRUE	FALSE	XfMs3S	0.0345	0.7279	aaos	TRUE	reported	NA	NA	NA	NA	NA	NA	NA	0.0385	1.963e-6	alcd	TRUE	reported	gtXpUO	2	TRUE	NA	5.348903701542395e-5	1	TRUE	5e-6
rs147909804	C	T	C	T	-0.6892946112444553	-0.0186	0.013874130743723354	0.014499999999999957	FALSE	FALSE	FALSE	XfMs3S	0.1352	0.8903	aaos	TRUE	reported	NA	NA	NA	NA	NA	NA	NA	0.1483	3.356e-6	alcd	TRUE	reported	gtXpUO	2	TRUE	NA	0.0013596493704608734	1	TRUE	5e-6
rs187025437	A	G	A	G	0.32190232333747365	0.0313	0.035894770773638965	0.0202	FALSE	FALSE	FALSE	XfMs3S	0.0519	0.5468	aaos	TRUE	reported	NA	NA	NA	NA	NA	NA	NA	0.0698	4.004e-6	alcd	TRUE	reported	gtXpUO	2	TRUE	NA	0.0016182821087946861	1	TRUE	5e-6
rs2006682	G	C	G	C	0.11879585591407633	-0.0024	0.290417681904549	0.3044	FALSE	TRUE	FALSE	XfMs3S	0.0208	0.9092	aaos	TRUE	reported	NA	NA	NA	NA	NA	NA	NA	0.0256	3.599e-6	alcd	TRUE	reported	gtXpUO	2	TRUE	NA	4.876064009433076e-7	1	TRUE	5e-6
rs4590429	A	T	T	C	-0.8612108656072003	0.0107	0.013855610194229259	0.6187	TRUE	TRUE	FALSE	XfMs3S	0.0197	0.5891	aaos	TRUE	reported	NA	NA	NA	NA	NA	NA	NA	0.1781	1.326e-6	alcd	TRUE	reported	gtXpUO	2	FALSE	NA	0.0013783972025683568	1	TRUE	5e-6
rs56328486	T	C	T	C	0.20219771079874427	-0.0986	0.12029707662025226	0.12	FALSE	FALSE	FALSE	XfMs3S	0.0433	0.02282	aaos	TRUE	reported	NA	NA	NA	NA	NA	NA	NA	0.0442	4.804e-6	alcd	TRUE	reported	gtXpUO	2	TRUE	NA	0.008850200771498793	0.52	TRUE	5e-6
rs5768156	A	G	A	G	0.10529651360973893	0.0265	0.3881962304830128	0.3935	FALSE	FALSE	FALSE	XfMs3S	0.0138	0.05488	aaos	TRUE	reported	NA	NA	NA	NA	NA	NA	NA	0.0228	3.879e-6	alcd	TRUE	reported	gtXpUO	2	TRUE	NA	8.917366268413816e-4	0.58	TRUE	5e-6
rs579837	T	C	T	C	0.2581013449698802	-0.0435	0.08486840410853903	0.0867	FALSE	FALSE	FALSE	XfMs3S	0.0246	0.07721	aaos	TRUE	reported	NA	NA	NA	NA	NA	NA	NA	0.0533	1.299e-6	alcd	TRUE	reported	gtXpUO	2	TRUE	NA	0.0014666512666209	1	TRUE	5e-6
rs7240201	T	C	T	C	-0.1439050130520835	-0.0732	0.26212513907978274	0.2578	FALSE	FALSE	FALSE	XfMs3S	0.0303	0.01581	aaos	TRUE	reported	NA	NA	NA	NA	NA	NA	NA	0.0312	3.843e-6	alcd	TRUE	reported	gtXpUO	2	TRUE	NA	0.006017141808096341	0.36	TRUE	5e-6
rs77694582	A	G	A	G	0.30699928783701214	-0.0703	0.02981194473262284	0.0316	FALSE	FALSE	FALSE	XfMs3S	0.0348	0.04329	aaos	TRUE	reported	NA	NA	NA	NA	NA	NA	NA	0.0646	2.034e-6	alcd	TRUE	reported	gtXpUO	2	TRUE	NA	0.004109056477510713	1	TRUE	5e-6
rs78323057	C	G	C	G	-0.3568035236333184	-0.2572	0.047156692913385825	0.0455	FALSE	TRUE	FALSE	XfMs3S	0.0801	0.00133	aaos	TRUE	reported	NA	NA	NA	NA	NA	NA	NA	0.0772	3.762e-6	alcd	TRUE	reported	gtXpUO	2	TRUE	NA	0.07203291700214157	0.02	FALSE	5e-6
rs79171978	C	G	C	G	0.1827964440171658	0.0383	0.10035538477588066	0.101	FALSE	TRUE	FALSE	XfMs3S	0.0311	0.2192	aaos	TRUE	reported	NA	NA	NA	NA	NA	NA	NA	0.0359	3.47e-7	alcd	TRUE	reported	gtXpUO	2	TRUE	NA	0.0019004882372430452	1	TRUE	5e-6
rs8088633	A	G	A	G	0.34170139783822506	-0.0204	0.028158947834264536	0.0263	FALSE	FALSE	FALSE	XfMs3S	0.0427	0.6322	aaos	TRUE	reported	NA	NA	NA	NA	NA	NA	NA	0.0731	2.912e-6	alcd	TRUE	reported	gtXpUO	2	TRUE	NA	1.3881549807255787e-4	1	TRUE	5e-6
rs870089	G	C	G	C	-0.17880375153271427	0.0139	0.13360553633217992	0.13	FALSE	TRUE	FALSE	XfMs3S	0.0289	0.6293	aaos	TRUE	reported	NA	NA	NA	NA	NA	NA	NA	0.0387	3.749e-6	alcd	TRUE	reported	gtXpUO	2	TRUE	NA	8.793884789512828e-5	1	TRUE	5e-6
rs9571413	G	C	G	C	0.292900930490671	-0.101	0.04466239075584159	0.040000000000000036	FALSE	TRUE	FALSE	XfMs3S	0.0492	0.03988	aaos	TRUE	reported	NA	NA	NA	NA	NA	NA	NA	0.053900000000000003	5.417e-8	alcd	TRUE	reported	gtXpUO	2	TRUE	NA	0.008945795398950787	1	TRUE	5e-6
rs10191160	G	A	G	A	-0.16870271563596345	6e-4	0.17158107793357247	0.147567	FALSE	FALSE	FALSE	GNTXHz	0.0036	0.9495	ggt	TRUE	reported	TRUE	rs10191160	rs12465843	A	G	T	C	0.0368	4.57e-6	alcd	TRUE	reported	z1fguU	2	TRUE	NA	NA	NA	TRUE	5e-6
rs1028427	A	G	A	G	0.1235972116409446	-3e-4	0.28947256063484966	0.274269	FALSE	FALSE	FALSE	GNTXHz	0.0027	0.8234	ggt	TRUE	reported	NA	NA	NA	NA	NA	NA	NA	0.0259	1.856e-6	alcd	TRUE	reported	z1fguU	2	TRUE	NA	NA	NA	TRUE	5e-6
rs10789062	T	C	T	C	0.14720374853663065	0.0108	0.19937598103970783	0.20366499999999998	FALSE	FALSE	FALSE	GNTXHz	0.0157	0.491	ggt	TRUE	reported	NA	NA	NA	NA	NA	NA	NA	0.0297	7.185e-7	alcd	TRUE	reported	z1fguU	2	TRUE	NA	NA	NA	TRUE	5e-6
rs2006682	G	C	G	C	0.11879585591407633	-0.0052	0.290417681904549	0.287234	FALSE	TRUE	FALSE	GNTXHz	0.003	0.3124	ggt	TRUE	reported	NA	NA	NA	NA	NA	NA	NA	0.0256	3.599e-6	alcd	TRUE	reported	z1fguU	2	TRUE	NA	NA	NA	TRUE	5e-6
rs4590429	A	T	T	C	-0.8612108656072003	-0.0015	0.013855610194229259	0.6266860000000001	TRUE	TRUE	FALSE	GNTXHz	0.0022	0.269	ggt	TRUE	reported	NA	NA	NA	NA	NA	NA	NA	0.1781	1.326e-6	alcd	TRUE	reported	z1fguU	2	FALSE	NA	NA	NA	TRUE	5e-6
rs5768156	A	G	A	G	0.10529651360973893	0.0067	0.3881962304830128	0.391315	FALSE	FALSE	FALSE	GNTXHz	0.0023	0.02486	ggt	TRUE	reported	NA	NA	NA	NA	NA	NA	NA	0.0228	3.879e-6	alcd	TRUE	reported	z1fguU	2	TRUE	NA	NA	NA	TRUE	5e-6
rs7240201	T	C	T	C	-0.1439050130520835	0.0035	0.26212513907978274	0.261826	FALSE	FALSE	FALSE	GNTXHz	0.003	0.4	ggt	TRUE	reported	TRUE	rs7240201	rs12454304	T	C	T	C	0.0312	3.843e-6	alcd	TRUE	reported	z1fguU	2	TRUE	NA	NA	NA	TRUE	5e-6
rs77694582	A	G	A	G	0.30699928783701214	-0.0165	0.02981194473262284	0.0369726	FALSE	FALSE	FALSE	GNTXHz	0.0063	0.07095	ggt	TRUE	reported	TRUE	rs77694582	rs6575911	A	G	T	C	0.0646	2.034e-6	alcd	TRUE	reported	z1fguU	2	TRUE	NA	NA	NA	TRUE	5e-6
rs79171978	C	G	C	G	0.1827964440171658	-0.0023	0.10035538477588066	0.102002	FALSE	TRUE	FALSE	GNTXHz	0.0039	0.523	ggt	TRUE	reported	TRUE	rs79171978	rs10505808	C	G	A	G	0.0359	3.47e-7	alcd	TRUE	reported	z1fguU	2	TRUE	NA	NA	NA	TRUE	5e-6
rs8088633	A	G	A	G	0.34170139783822506	0.0338	0.028158947834264536	0.031583	FALSE	FALSE	FALSE	GNTXHz	0.02	0.08409	ggt	TRUE	reported	NA	NA	NA	NA	NA	NA	NA	0.0731	2.912e-6	alcd	TRUE	reported	z1fguU	2	TRUE	NA	NA	NA	TRUE	5e-6
rs870089	G	C	G	C	-0.17880375153271427	-0.0036	0.13360553633217992	0.13270700000000002	FALSE	TRUE	FALSE	GNTXHz	0.0038	0.3907	ggt	TRUE	reported	NA	NA	NA	NA	NA	NA	NA	0.0387	3.749e-6	alcd	TRUE	reported	z1fguU	2	TRUE	NA	NA	NA	TRUE	5e-6
rs9571413	G	C	G	C	0.292900930490671	-0.0043	0.04466239075584159	0.06686170000000002	FALSE	TRUE	FALSE	GNTXHz	0.0043	0.8538	ggt	TRUE	reported	NA	NA	NA	NA	NA	NA	NA	0.053900000000000003	5.417e-8	alcd	TRUE	reported	z1fguU	2	TRUE	NA	NA	NA	TRUE	5e-6
rs10191160	G	A	G	A	-0.16870271563596345	-0.0131	0.17158107793357247	0.819	FALSE	FALSE	FALSE	pN15B1	0.0242	0.5878	load	TRUE	reported	NA	NA	NA	NA	NA	NA	NA	0.0368	4.57e-6	alcd	TRUE	reported	KOAOtk	2	TRUE	NA	NA	NA	TRUE	5e-6
rs1028427	A	G	A	G	0.1235972116409446	0.0044	0.28947256063484966	0.2769	FALSE	FALSE	FALSE	pN15B1	0.0173	0.8004	load	TRUE	reported	NA	NA	NA	NA	NA	NA	NA	0.0259	1.856e-6	alcd	TRUE	reported	KOAOtk	2	TRUE	NA	NA	NA	TRUE	5e-6
rs10789062	T	C	T	C	0.14720374853663065	-0.0208	0.19937598103970783	0.2021	FALSE	FALSE	FALSE	pN15B1	0.0202	0.3012	load	TRUE	reported	NA	NA	NA	NA	NA	NA	NA	0.0297	7.185e-7	alcd	TRUE	reported	KOAOtk	2	TRUE	NA	NA	NA	TRUE	5e-6
rs111312143	A	C	A	C	-0.25710113904264	0.0115	0.049576515880654475	0.0591	FALSE	FALSE	FALSE	pN15B1	0.0404	0.7754	load	TRUE	reported	NA	NA	NA	NA	NA	NA	NA	0.0534	1.49e-6	alcd	TRUE	reported	KOAOtk	2	TRUE	NA	NA	NA	TRUE	5e-6
rs1229984	T	C	T	C	-0.7219994324669743	0.0444	0.035591772428884026	0.0576	FALSE	FALSE	FALSE	pN15B1	0.0424	0.295	load	TRUE	reported	NA	NA	NA	NA	NA	NA	NA	0.0976	1.363e-13	alcd	TRUE	reported	KOAOtk	2	TRUE	NA	NA	NA	TRUE	5e-6
rs13296886	G	C	G	C	0.18299632908391833	-0.0253	0.08959303126195362	0.0867	FALSE	TRUE	FALSE	pN15B1	0.0275	0.3575	load	TRUE	reported	NA	NA	NA	NA	NA	NA	NA	0.0385	1.963e-6	alcd	TRUE	reported	KOAOtk	2	TRUE	NA	NA	NA	TRUE	5e-6
rs2006682	G	C	G	C	0.11879585591407633	-0.0291	0.290417681904549	0.3044	FALSE	TRUE	FALSE	pN15B1	0.0175	0.09563	load	TRUE	reported	NA	NA	NA	NA	NA	NA	NA	0.0256	3.599e-6	alcd	TRUE	reported	KOAOtk	2	TRUE	NA	NA	NA	TRUE	5e-6
rs4590429	A	T	C	T	-0.8612108656072003	-0.029	0.013855610194229259	0.6187	TRUE	TRUE	FALSE	pN15B1	0.016	0.06963	load	TRUE	reported	NA	NA	NA	NA	NA	NA	NA	0.1781	1.326e-6	alcd	TRUE	reported	KOAOtk	2	FALSE	NA	NA	NA	TRUE	5e-6
rs56328486	T	C	T	C	0.20219771079874427	-0.0224	0.12029707662025226	0.12	FALSE	FALSE	FALSE	pN15B1	0.027	0.406	load	TRUE	reported	NA	NA	NA	NA	NA	NA	NA	0.0442	4.804e-6	alcd	TRUE	reported	KOAOtk	2	TRUE	NA	NA	NA	TRUE	5e-6
rs5768156	A	G	A	G	0.10529651360973893	0.0282	0.3881962304830128	0.3935	FALSE	FALSE	FALSE	pN15B1	0.016	0.0772	load	TRUE	reported	NA	NA	NA	NA	NA	NA	NA	0.0228	3.879e-6	alcd	TRUE	reported	KOAOtk	2	TRUE	NA	NA	NA	TRUE	5e-6
rs579837	T	C	T	C	0.2581013449698802	-0.0042	0.08486840410853903	0.0867	FALSE	FALSE	FALSE	pN15B1	0.0317	0.8947	load	TRUE	reported	NA	NA	NA	NA	NA	NA	NA	0.0533	1.299e-6	alcd	TRUE	reported	KOAOtk	2	TRUE	NA	NA	NA	TRUE	5e-6
rs7240201	T	C	T	C	-0.1439050130520835	0.0034	0.26212513907978274	0.2578	FALSE	FALSE	FALSE	pN15B1	0.019	0.8586	load	TRUE	reported	NA	NA	NA	NA	NA	NA	NA	0.0312	3.843e-6	alcd	TRUE	reported	KOAOtk	2	TRUE	NA	NA	NA	TRUE	5e-6
rs77694582	A	G	A	G	0.30699928783701214	0.0349	0.02981194473262284	0.0316	FALSE	FALSE	FALSE	pN15B1	0.0454	0.4414	load	TRUE	reported	NA	NA	NA	NA	NA	NA	NA	0.0646	2.034e-6	alcd	TRUE	reported	KOAOtk	2	TRUE	NA	NA	NA	TRUE	5e-6
rs78323057	C	G	C	G	-0.3568035236333184	-0.0164	0.047156692913385825	0.0455	FALSE	TRUE	FALSE	pN15B1	0.0535	0.7598	load	TRUE	reported	NA	NA	NA	NA	NA	NA	NA	0.0772	3.762e-6	alcd	TRUE	reported	KOAOtk	2	TRUE	NA	NA	NA	TRUE	5e-6
rs79171978	C	G	C	G	0.1827964440171658	0.0416	0.10035538477588066	0.101	FALSE	TRUE	FALSE	pN15B1	0.0258	0.1069	load	TRUE	reported	NA	NA	NA	NA	NA	NA	NA	0.0359	3.47e-7	alcd	TRUE	reported	KOAOtk	2	TRUE	NA	NA	NA	TRUE	5e-6
rs8088633	A	G	A	G	0.34170139783822506	0.0522	0.028158947834264536	0.0263	FALSE	FALSE	FALSE	pN15B1	0.0503	0.2998	load	TRUE	reported	NA	NA	NA	NA	NA	NA	NA	0.0731	2.912e-6	alcd	TRUE	reported	KOAOtk	2	TRUE	NA	NA	NA	TRUE	5e-6
rs870089	G	C	G	C	-0.17880375153271427	0.018	0.13360553633217992	0.13	FALSE	TRUE	FALSE	pN15B1	0.0238	0.4497	load	TRUE	reported	NA	NA	NA	NA	NA	NA	NA	0.0387	3.749e-6	alcd	TRUE	reported	KOAOtk	2	TRUE	NA	NA	NA	TRUE	5e-6
rs9571413	G	C	G	C	0.292900930490671	-0.0088	0.04466239075584159	0.040000000000000036	FALSE	TRUE	FALSE	pN15B1	0.0355	0.804	load	TRUE	reported	NA	NA	NA	NA	NA	NA	NA	0.053900000000000003	5.417e-8	alcd	TRUE	reported	KOAOtk	2	TRUE	NA	NA	NA	TRUE	5e-6
rs11733695	A	G	A	G	-0.070606	0.2184	0.00902371	0.0162	FALSE	FALSE	FALSE	1Bjk0K	0.1018	0.03192	aaos	TRUE	reported	NA	NA	NA	NA	NA	NA	NA	0.0067261	9.12010839355912e-26	audit	TRUE	reported	68L130	2	TRUE	NA	NA	NA	TRUE	5e-8
rs11940694	G	A	G	A	0.011217	0.0149	0.594841	0.5811	FALSE	FALSE	FALSE	1Bjk0K	0.0139	0.2837	aaos	TRUE	reported	NA	NA	NA	NA	NA	NA	NA	0.0012337	9.84011105761131e-20	audit	TRUE	reported	68L130	2	TRUE	NA	NA	NA	TRUE	5e-8
rs1260326	C	T	C	T	0.0077771	7e-4	0.59518	0.5768	FALSE	FALSE	FALSE	1Bjk0K	0.0123	0.9537	aaos	TRUE	reported	NA	NA	NA	NA	NA	NA	NA	0.0012241	2.11202959746102e-10	audit	TRUE	reported	68L130	2	TRUE	NA	NA	NA	TRUE	5e-8
rs13107325	T	C	T	C	-0.016801	-0.0073	0.065445	0.0697	FALSE	FALSE	FALSE	1Bjk0K	0.0515	0.8868	aaos	TRUE	reported	NA	NA	NA	NA	NA	NA	NA	0.0023022	2.94442163379876e-13	audit	TRUE	reported	68L130	2	TRUE	NA	NA	NA	TRUE	5e-8
rs144198753	T	C	T	C	-0.064328	0.0545	0.0152756	0.024	FALSE	FALSE	FALSE	1Bjk0K	0.1117	0.6255	aaos	TRUE	reported	NA	NA	NA	NA	NA	NA	NA	0.0057147	2.21819641980022e-29	audit	TRUE	reported	68L130	2	TRUE	NA	NA	NA	TRUE	5e-8
rs148382129	T	C	T	C	-0.046196	0.1131	0.00983985	0.0171	FALSE	FALSE	FALSE	1Bjk0K	0.1102	0.3048	aaos	TRUE	reported	NA	NA	NA	NA	NA	NA	NA	0.0071672	1.15637847752387e-10	audit	TRUE	reported	68L130	2	TRUE	NA	NA	NA	TRUE	5e-8
rs4953148	T	A	T	A	0.0072901	-0.0044	0.329858	0.31000000000000005	FALSE	TRUE	FALSE	1Bjk0K	0.0285	0.8777	aaos	TRUE	reported	NA	NA	NA	NA	NA	NA	NA	0.0013128	2.8106062003344e-8	audit	TRUE	reported	68L130	2	TRUE	NA	NA	NA	TRUE	5e-8
rs578102530	A	G	A	G	-0.010102999999999999	0.015	0.170974	0.1546	FALSE	FALSE	FALSE	1Bjk0K	0.052	0.7736	aaos	TRUE	reported	TRUE	rs578102530	rs111535660	A	G	A	TRUE	0.0016386	7.05180021862077e-10	audit	TRUE	reported	68L130	2	TRUE	NA	NA	NA	TRUE	5e-8
rs9607805	T	C	T	C	0.0074365	-0.0369	0.693517	0.7206	FALSE	FALSE	FALSE	1Bjk0K	0.0285	0.1947	aaos	TRUE	reported	NA	NA	NA	NA	NA	NA	NA	0.0013495	3.58096437102636e-8	audit	TRUE	reported	68L130	2	TRUE	NA	NA	NA	TRUE	5e-8
rs11940694	G	A	G	A	0.011217	0.0039	0.594841	0.594841	FALSE	FALSE	FALSE	qMS3v2	0.0023	0.07313	ggt	TRUE	reported	NA	NA	NA	NA	NA	NA	NA	0.0012337	9.84011105761131e-20	audit	TRUE	reported	8h4kTz	2	TRUE	NA	9.538708331112554e-5	0.052	TRUE	5e-8
rs1260326	C	T	C	T	0.0077771	-0.0138	0.59518	0.59518	FALSE	FALSE	FALSE	qMS3v2	0.0023	8.02e-14	ggt	TRUE	reported	NA	NA	NA	NA	NA	NA	NA	0.0012241	2.11202959746102e-10	audit	TRUE	reported	8h4kTz	2	TRUE	NA	2.7247867335980025e-4	<0.004	FALSE	5e-8
rs13107325	T	C	T	C	-0.016801	-0.0119	0.065445	0.065445	FALSE	FALSE	FALSE	qMS3v2	0.0061	0.03411	ggt	TRUE	reported	NA	NA	NA	NA	NA	NA	NA	0.0023022	2.94442163379876e-13	audit	TRUE	reported	8h4kTz	2	TRUE	NA	2.6734915204813125e-4	0.044	FALSE	5e-8
rs578102530	A	G	A	G	-0.010102999999999999	-4e-4	0.170974	0.168571	FALSE	FALSE	FALSE	qMS3v2	0.0034	0.8925	ggt	TRUE	reported	TRUE	rs578102530	rs2532419	A	G	TRUE	C	0.0016386	7.05180021862077e-10	audit	TRUE	reported	8h4kTz	2	TRUE	NA	3.874999691343368e-6	1	TRUE	5e-8
rs11733695	A	G	A	G	-0.070606	0.1179	0.00902371	0.0162	FALSE	FALSE	FALSE	pDqEog	0.0806	0.1434	load	TRUE	reported	NA	NA	NA	NA	NA	NA	NA	0.0067261	9.12010839355912e-26	audit	TRUE	reported	yGbwsf	2	TRUE	NA	0.02298709227366631	0.826	TRUE	5e-8
rs11940694	G	A	G	A	0.011217	0.0363	0.594841	0.5811	FALSE	FALSE	FALSE	pDqEog	0.0167	0.02941	load	TRUE	reported	NA	NA	NA	NA	NA	NA	NA	0.0012337	9.84011105761131e-20	audit	TRUE	reported	yGbwsf	2	TRUE	NA	0.0024463492596313854	0.063	TRUE	5e-8
rs1260326	C	T	C	T	0.0077771	8e-4	0.59518	0.5768	FALSE	FALSE	FALSE	pDqEog	0.0161	0.9608	load	TRUE	reported	NA	NA	NA	NA	NA	NA	NA	0.0012241	2.11202959746102e-10	audit	TRUE	reported	yGbwsf	2	TRUE	NA	1.0540901721735845e-5	1	TRUE	5e-8
rs13107325	T	C	T	C	-0.016801	0.0509	0.065445	0.0697	FALSE	FALSE	FALSE	pDqEog	0.0308	0.09826	load	TRUE	reported	NA	NA	NA	NA	NA	NA	NA	0.0023022	2.94442163379876e-13	audit	TRUE	reported	yGbwsf	2	TRUE	NA	0.0028724544067258257	0.77	TRUE	5e-8
rs4953148	T	A	T	A	0.0072901	0.0021	0.329858	0.31000000000000005	FALSE	TRUE	FALSE	pDqEog	0.0178	0.9072	load	TRUE	reported	NA	NA	NA	NA	NA	NA	NA	0.0013128	2.8106062003344e-8	audit	TRUE	reported	yGbwsf	2	TRUE	NA	1.9418454087950333e-5	1	TRUE	5e-8
rs578102530	A	G	A	G	-0.010102999999999999	-0.1005	0.170974	0.1546	FALSE	FALSE	FALSE	pDqEog	0.0308	0.001101	load	TRUE	reported	TRUE	rs578102530	rs111535660	A	G	A	TRUE	0.0016386	7.05180021862077e-10	audit	TRUE	reported	yGbwsf	2	TRUE	NA	0.011779161280352802	<0.007	FALSE	5e-8
rs9607805	T	C	T	C	0.0074365	-0.0423	0.693517	0.2794	FALSE	FALSE	FALSE	pDqEog	0.0176	0.01653	load	TRUE	reported	NA	NA	NA	NA	NA	NA	NA	0.0013495	3.58096437102636e-8	audit	TRUE	reported	yGbwsf	2	TRUE	NA	0.001922094657703497	0.105	TRUE	5e-8
